# miRNA activity inferred from single cell mRNA expression

**DOI:** 10.1101/2020.07.14.202051

**Authors:** Morten Muhlig Nielsen, Jakob Skou Pedersen

## Abstract

High throughput single-cell RNA sequencing (scRNAseq) can provide mRNA expression profiles for thousands of cells. However, miRNAs cannot currently be studied at the same scale. By exploiting that miRNAs bind well-defined sequence motifs and typically down-regulate target genes, we show that motif enrichment analysis can be used to derive miRNA activity estimates from scRNAseq data.

Motif enrichment analyses have traditionally been used to derive binding motifs for regulatory factors, such as miRNAs or transcription factors, that have an effect on gene expression. Here we reverse its use. By starting from the miRNA seed site, we derive a measure of activity for miRNAs in single cells. We first establish the approach on a comprehensive set of bulk TCGA cancer samples (n=9,679), with paired mRNA and miRNA expression profiles, where many miRNAs show a strong correlation with measured expression. By downsampling we show that the method can be used to estimate miRNA activity in sparse data comparable to scRNAseq experiments. We then analyze a human and a mouse scRNAseq data set, and show that for several miRNA candidates, including liver specific miR-122 and muscle specific miR-1 and miR-133a, we obtain activity measures supported by the literature. The methods are implemented and made available in the miReact software. Our results demonstrate that miRNA activities can be estimated at the single cell level. This allows insights into the dynamics of miRNA activity across a range of fields where scRNAseq is applied.
